# Single-cell analysis reveals the pan-cancer invasiveness-associated transition of adipose-derived stromal cells into COL11A1-expressing cancer-associated fibroblasts

**DOI:** 10.1101/2020.06.23.166066

**Authors:** Kaiyi Zhu, Lingyi Cai, Chenqian Cui, Dimitris Anastassiou

**Author notes:** Corresponding author: (DA). These authors contributed equally to this work (Kaiyi Zhu, Lingyi Cai).

## Abstract

During the last ten years, many research results have been referring to a particular type of cancer-associated fibroblasts associated with poor prognosis, invasiveness, metastasis and resistance to therapy in multiple cancer types, characterized by a gene expression signature with prominent presence of genes *COL11A1*, *THBS2* and *INHBA*. Identifying the underlying biological mechanisms responsible for their creation may facilitate the discovery of targets for potential pan-cancer therapeutics. Using a novel computational approach for single-cell gene expression data analysis identifying the dominant cell populations in a sequence of samples from patients at various stages, we conclude that these fibroblasts are produced by a pan-cancer cellular transition originating from a particular type of adipose-derived stromal cells naturally present in the stromal vascular fraction of normal adipose tissue, having a characteristic gene expression signature. Focusing on a rich pancreatic cancer dataset, we provide a detailed description of the continuous modification of the gene expression profiles of cells as they transition from *APOD*-expressing adipose-derived stromal cells to *COL11A1*-expressing cancer-associated fibroblasts, identifying the key genes that participate in this transition. These results also provide an explanation to the well-known fact that the adipose microenvironment contributes to cancer progression.

**Author summary:** Computational analysis of rich gene expression data at the single-cell level from cancer biopsies can lead to biological discoveries about the nature of the disease. Using a computational methodology that identifies the gene expression profile of the dominant cell population for a particular cell type in the microenvironment of tumors, we observed that there is a remarkably continuous modification of this profile among patients, corresponding to a cellular transition. Specifically, we found that the starting point of this transition has a unique characteristic signature corresponding to cells that are naturally residing in normal adipose tissue. We also found that the endpoint of the transition has another characteristic signature corresponding to a particular type of cancer-associated fibroblasts with prominent expression of gene *COL11A1*, which has been found strongly associated with invasiveness, metastasis and resistance to therapy in multiple cancer types. Our results provide an explanation to the well-known fact that the adipose tissue contributes to cancer progression, shedding light on the biological mechanism by which tumor cells interact with the adipose microenvironment. We provide a detailed description of the changing profile during the transition, identifying associated genes as potential targets for pan-cancer therapeutics inhibiting the underlying mechanism.
