## Supplementary material for "Single-cell analysis reveals the pan-cancer invasiveness-associated transition of adipose-derived stromal cells into COL11A1-expressing cancer-associated fibroblasts": S5 Table

### Sheet: combined
Head and Neck			Ovarian					Lung					Breast
HNSCC28			HG2F		LG2			patient_3		patient_4			PT039		PT089
LUM	0.7707		COL3A1	0.6626	COL3A1	0.7789		LUM	0.6139	MFAP4	0.5795		COL3A1	0.7774	C1S	0.9683
APOD	0.7649		DCN	0.5841	COL1A1	0.7705		COL3A1	0.5716	DCN	0.5721		COL1A2	0.764	C1R	0.4651
COL6A3	0.6786		COL6A1	0.5558	COL6A3	0.7497		COL1A1	0.5638	CFD	0.5598		COL6A3	0.7151	RARRES2	0.4622
PDGFRA	0.6539		COL1A1	0.5379	DCN	0.7185		VCAN	0.5282	SEPP1	0.4522		RARRES2	0.6962	COL1A2	0.4347
GPC3	0.5691		C1S	0.498	SPARC	0.7107		MMP2	0.4993	CYR61	0.4491		LUM	0.6775	COL1A1	0.3978
DCN	0.5307		COL6A2	0.4634	COL5A1	0.6974		SERPINF1	0.4947	A2M	0.4459		NNMT	0.6449	CCDC80	0.384
C3	0.5279		FSTL1	0.4564	FN1	0.6835		SFRP2	0.4748	LUM	0.4436		COL6A1	0.6097	SERPING1	0.3684
EFEMP1	0.5167		COL1A2	0.4377	COL6A2	0.6787		COL1A2	0.4676	RARRES2	0.4198		BGN	0.6048	COL3A1	0.3635
CFD	0.5115		MGP	0.4306	LUM	0.668		RARRES2	0.4649	ADH1B	0.3434		DCN	0.5873	CXCL12	0.3594
FBLN2	0.5073		PCOLCE	0.4123	COL1A2	0.6601		CTHRC1	0.4405	GPC3	0.34		MMP2	0.5784	DCN	0.3419
DPT	0.5045		SPARC	0.4073	AEBP1	0.66		POSTN	0.4297	GPX3	0.3184		SFRP2	0.5686	SPARC	0.34
PODN	0.5032		BGN	0.3751	COL5A2	0.6425		DCN	0.4221	RGCC	0.2914		CCDC80	0.5645	CRISPLD2	0.3354
MMP2	0.501		LRP1	0.3585	THBS2	0.6272		COL8A1	0.3763	SCN7A	0.29		ITGA11	0.5343	IFI27	0.3331
SFRP2	0.4953		C1QTNF1	0.3572	MMP2	0.6023		LXN	0.3601	PTGDS	0.274		PRSS23	0.5323	PTGDS	0.3212
SFRP1	0.4879		COL5A1	0.3561	C1S	0.5997		FGF7	0.3485	CTGF	0.2616		COL1A1	0.5311	SERPINE1	0.3196
PRELP	0.4803		C1R	0.3551	PCOLCE	0.5732		CYP1B1	0.3453	PRELP	0.2603		THBS2	0.5303	LAMB1	0.3116
SVEP1	0.469		AEBP1	0.3507	BGN	0.5632		CCDC80	0.3444	SERPING1	0.2526		AEBP1	0.5224	CFH	0.2949
PDGFRL	0.4687		C7	0.3455	C1R	0.559		RARRES1	0.3377	MGP	0.2509		DPT	0.5021	C3	0.2923
VIT	0.4624		FN1	0.344	EMILIN1	0.5496		NBL1	0.335	FIGF	0.2369		COL5A1	0.4791	LGALS1	0.2908
ABCA6	0.4602		COL6A3	0.3339	IGFBP7	0.5459		PLXDC2	0.3314	C7	0.2344		C1S	0.473	SERPINF1	0.2904
ABCA8	0.4477		MEG3	0.3269	CTSK	0.5425		FAP	0.3308	FBLN1	0.2286		THY1	0.458	CCND2	0.2827
FBLN1	0.4407		TIMP2	0.32	THY1	0.54		IGF1	0.3249	MACF1	0.225		FBN1	0.4563	LAMA4	0.2795
ABI3BP	0.4256		IGFBP4	0.3179	SERPINF1	0.5328		SFRP4	0.3185	FMO2	0.2045		CTSK	0.4373	FBLN1	0.2706
FBLN5	0.4235		CDH11	0.3097	ACTA2	0.529		MOXD1	0.3151	ZFP36	0.2036		PODN	0.4321	ENPP2	0.2697
MFAP5	0.4221		COL5A2	0.3033	COL11A1	0.5271		THBS2	0.3097	LTBP4	0.2019		SERPINF1	0.4313	TIMP1	0.2641
LTBP4	0.4191		LAMB1	0.3028	TIMP3	0.5266		FBLN1	0.3045	MYH10	0.1974		COL11A1	0.4281	IGF1	0.2632
FIGF	0.4169		MT1E	0.3025	CALD1	0.5265		ITGBL1	0.2836	MT-ND3	0.1971		COL5A2	0.4076	PTPRS	0.2595
OLFML3	0.4067		EMILIN1	0.3023	VCAN	0.5197		PDGFRA	0.2777	SPARCL1	0.1909		CPE	0.3956	PDGFRA	0.259
ADH1B	0.403		LAMA4	0.3009	COL16A1	0.5162		FBLN2	0.2762	LIMCH1	0.1906		COL10A1	0.3937	IFITM1	0.2515
ISLR	0.4		LUM	0.3007	COL6A1	0.5159		COL6A3	0.2707	INMT	0.1892		COL6A2	0.3911	COL6A2	0.2463
CTSK	0.3964		CCDC80	0.2917	CTHRC1	0.4987		HTRA1	0.269	FIBIN	0.1831		COL8A1	0.3909	VIM	0.2463
THBS4	0.3784		ISLR	0.2807	CRISPLD2	0.4969		TMEM176B	0.2686	FBLN5	0.1828		PCOLCE	0.3852	TCF4	0.2427
COL8A1	0.3759		MT1M	0.277	SELM	0.4894		COL16A1	0.2656	TIMP3	0.1803		COL12A1	0.3827	MAF	0.237
IGF1	0.3736		C3	0.2727	PALLD	0.4872		LTBP2	0.2609	PLEKHH2	0.1751		CDH11	0.3809	COL6A3	0.2345
GPNMB	0.3636		HTRA1	0.2693	ANTXR1	0.4858		SULF1	0.2585	FOS	0.1705		POSTN	0.3716	MFAP4	0.2328
VCAN	0.3614		EFEMP1	0.2686	IGFBP4	0.4843		INHBA	0.2578	USP53	0.1648		RCN3	0.3622	CALD1	0.2327
C1S	0.3611		CALD1	0.2635	SPARCL1	0.4813		ISLR	0.2576	SLIT2	0.1604		VCAN	0.36	FSTL1	0.2254
MAMDC2	0.3604		LHFP	0.2631	NNMT	0.4743		TMEM176A	0.2497	FHL1	0.1571		EFEMP2	0.3569	ISLR	0.2242
BOC	0.3572		CYBRD1	0.2604	COL8A1	0.4671		COL10A1	0.2496	PMP22	0.1569		IFI27	0.3533	MEG3	0.2207
LTBP2	0.3493		SERPINH1	0.2554	MXRA8	0.4558		COL5A1	0.2494	ABI3BP	0.1567		CXCL12	0.3511	CTSK	0.2194
GDF10	0.3478		PTGIS	0.2544	CDH11	0.4513		AEBP1	0.2399	DST	0.152		MXRA5	0.3473	LUM	0.2194
MFAP4	0.3463		RARRES1	0.2531	TAGLN	0.4509		MRC2	0.2296	LTBP2	0.1508		UNC5B	0.3439	PHACTR2	0.2163
GFRA1	0.3434		EFEMP2	0.2395	MYLK	0.4402		MXRA5	0.2294	MMP2	0.1484		EDIL3	0.3435	TFPI	0.2146
MGST1	0.3306		SERPINE1	0.2319	RCN3	0.4335		DPYSL3	0.2275	PLXDC2	0.1474		MXRA8	0.3349	EFEMP1	0.2133
LAMA2	0.33		SLIT3	0.2314	LRP1	0.4289		LRP1	0.2272	QSOX1	0.1451		PDGFRB	0.3339	OLFML3	0.2059
MEG3	0.3269		CFH	0.231	CXCL12	0.4203		C1S	0.2264	GPM6B	0.1447		DKK3	0.3293	VCAM1	0.2039
RAMP2	0.3262		NNMT	0.2285	GLT8D2	0.4157		FN1	0.2258	DUSP1	0.1442		LRRC15	0.3279	TWIST1	0.2017
COL15A1	0.3255		COL4A1	0.2281	PDLIM3	0.4152		CTSK	0.2256	RARRES1	0.1404		IGFBP7	0.3258	S100A6	0.2015
CFH	0.3218		NR2F2	0.2276	DPYSL3	0.4033		DPT	0.2246	TSPAN8	0.1382		TIMP3	0.3258	OGN	0.1986
FIBIN	0.3188		TNFRSF21	0.2268	WISP1	0.4013		NNMT	0.2147	MAMDC2	0.1358		SRPX	0.3236	COL5A2	0.1967
CILP	0.3181		ADH1B	0.2259	TIMP2	0.3997		HTRA3	0.2145	PLTP	0.1334		ANGPTL2	0.3233	MXRA5	0.1963
DIO2	0.3168		SPARCL1	0.2246	FBLN1	0.3969		CLMP	0.212	C8orf4	0.1313		MFAP4	0.3221	FMO1	0.1955
TNXB	0.3164		MEST	0.2235	SFRP4	0.3943		EFEMP1	0.2098	CDH11	0.1287		GLT8D2	0.3219	SEMA5A	0.1955
CD34	0.3069		PLA2G2A	0.2223	FSTL1	0.3933		PTGDS	0.2091	C1S	0.1283		FGF7	0.3205	RNF122	0.1951
MYOC	0.306		CAV1	0.2218	TPM1	0.3903		S100A16	0.2077	G0S2	0.1278		SPOCK1	0.3202	CD248	0.1936
CCDC80	0.3046		MXRA8	0.2201	COL10A1	0.3815		IL1R1	0.2052	EGR1	0.1277		FBLN1	0.3199	CAPN6	0.1901
ABCA10	0.2947		HSPG2	0.2188	TPM2	0.3791		CDH11	0.2038	AOC3	0.1277		TWIST1	0.3149	HP	0.1894
CXCL12	0.2843		MT1X	0.2184	HTRA1	0.3778		STEAP1	0.203	ZNF106	0.1277		MEG3	0.3122	EGFL6	0.1887
LSP1	0.2835		SEMA3C	0.2179	MXRA5	0.3741		MMP14	0.1964	TCF21	0.1268		ASPN	0.3019	TNFAIP6	0.1886
THBS2	0.2825		CAV2	0.2171	LAMB1	0.3739		FMOD	0.1864	NPNT	0.126		IFITM1	0.2992	MMP2	0.1883
FSTL1	0.2806		CLDN11	0.2146	OLFML3	0.3735		S100A13	0.1837	OLFML3	0.1254		NBL1	0.2975	ITM2A	0.1878
MRC2	0.2766		NID1	0.2145	PTRF	0.3727		PDPN	0.1824	MCOLN3	0.1201		LGALS3BP	0.2967	COL15A1	0.1868
PTGIS	0.2763		TCF4	0.2133	C11orf96	0.3704		LTBP1	0.1818	TGM2	0.1162		GAS6	0.2941	CFI	0.1856
FAP	0.2752		FNDC1	0.211	FBN1	0.3695		FIBIN	0.1808	CLU	0.116		CYP1B1	0.2924	CDH11	0.1848
MGP	0.2747		PDGFRB	0.2107	VIM	0.3649		NPC2	0.1805	C3	0.1153		CTHRC1	0.2905	ABCA8	0.184
CYBRD1	0.2739		ABI3BP	0.208	EPYC	0.3645		ANTXR1	0.1784	CD82	0.1141		ECM2	0.2904	RBMS3	0.184
FAM198B	0.2726		ACTA2	0.2078	LMCD1	0.3616		MEG3	0.1784	METTL7A	0.1134		IGFBP4	0.2899	THY1	0.1838
AOX1	0.272		C11orf96	0.2058	ISLR	0.3582		TSHZ2	0.1781	FXYD1	0.1131		FST	0.2879	SFRP2	0.1828
OMD	0.2715		OLFML3	0.2058	POSTN	0.3577		SPON1	0.1775	HEG1	0.1122		ISLR	0.2858	RUNX1T1	0.1824
ADD3	0.2673		RGS5	0.2056	LAMA4	0.3558		NDUFA4	0.1764	RGS3	0.1116		COMP	0.2846	DLK1	0.1813
COL1A2	0.2654		CPE	0.2038	CPE	0.3551		LSAMP	0.1759	SOD3	0.1112		GREM1	0.2827	PCOLCE	0.1805
NEGR1	0.2634		CLDN1	0.2031	PDGFRB	0.3526		CXCL12	0.1751	PDGFRA	0.1109		FIBIN	0.2808	IFI16	0.1782
ITM2A	0.2599		RARRES2	0.2021	MFAP4	0.3504		COL5A2	0.1747	CHRDL1	0.1107		LAMA4	0.2808	EFNA5	0.1782
CHRDL1	0.2589		LINC01279	0.1987	PRRX1	0.35		RCN3	0.1741	ALDH1A1	0.1105		FAP	0.2806	IGFBP4	0.1769
S100A10	0.2586		HEG1	0.1986	FAP	0.3497		ELN	0.174	MALAT1	0.1104		SVEP1	0.2794	IGFBP7	0.1762
RNASE4	0.2583		FBN1	0.1981	RARRES2	0.3497		PTGIS	0.1729	MAOB	0.1099		IGF2	0.2793	EBF1	0.1753
CXCL14	0.2575		MRC2	0.1966	MSRB3	0.3496		CFI	0.172	SLC38A2	0.1095		SERPING1	0.2793	TIMP3	0.1751
PDGFD	0.2543		PODN	0.1965	CCDC80	0.3489		PODNL1	0.1715	BTG2	0.1091		ECM1	0.2752	MFAP2	0.1749
TSPAN4	0.2497		SMOC2	0.1964	SULF1	0.3475		ADAM12	0.1706	MYADM	0.1086		SPARC	0.267	PLS3	0.1743
LRP1	0.2449		COLEC11	0.1962	PDGFRA	0.3451		MFAP4	0.1702	IL6ST	0.1057		TMEM119	0.2649	TMSB4X	0.1735
CAPN6	0.2449		THY1	0.1956	FNDC1	0.3442		HMCN1	0.1701	PLPP3	0.1052		MFAP5	0.264	PDGFD	0.1728
C1R	0.2411		PDGFRA	0.1955	SERPINE1	0.3394		CERCAM	0.1665	ABCA8	0.1049		RBMS3	0.2594	SLIT2	0.1721
PLXDC1	0.2409		ASPH	0.1925	MRC2	0.3336		OLFML3	0.1651	CCBE1	0.1043		CFH	0.2573	SPRY1	0.1701
LPAR1	0.2379		TMEM176A	0.1908	PLS3	0.3332		GPNMB	0.1636	ADAM9	0.1026		ITGBL1	0.2563	ADH1B	0.1695
IFNGR1	0.2337		TPM2	0.1905	EHD2	0.333		P4HA3	0.1609	TSPAN4	0.1017		CRISPLD2	0.2501	SPARCL1	0.1695
CDO1	0.2334		SVEP1	0.1903	MMP11	0.3329		COL14A1	0.1601	ADAMTS8	0.1014		C1R	0.2494	IGFBP3	0.169
CD302	0.2329		H19	0.19	SFRP2	0.3299		EFEMP2	0.1589	LRP1	0.1008		OLFML3	0.2481	CAV1	0.1687
PLXDC2	0.2327		MEDAG	0.1895	P3H3	0.3283		MYH10	0.1563	CFH	0.0995		COX7A1	0.2414	PDGFRB	0.1687
NOVA1	0.2327		PTRF	0.1886	ITGA11	0.3281		SAT1	0.1558	C1R	0.0992		HSPG2	0.2358	RND3	0.1686
BNC2	0.2315		TIMP3	0.1871	LOX	0.3263		FBLN5	0.1546	NBL1	0.0977		MMP11	0.2342	UBB	0.1683
NT5E	0.2312		MMP2	0.1864	C1QTNF6	0.3242		IGFBP3	0.1545	MT-ND2	0.0974		WNT2	0.2335	TMSB10	0.1677
SEPP1	0.2248		MYL9	0.1854	PDGFRL	0.3232		ANXA1	0.1541	NRP1	0.0969		IFITM2	0.2315	TMEM176B	0.1675
NRK	0.2236		GJA1	0.1851	PTGIS	0.3224		IGFBP4	0.1538	FOXO3	0.0965		PDPN	0.2297	SLC2A3	0.1673
PI16	0.2233		COL4A2	0.185	CAV1	0.3208		MPZL1	0.1532	ELN	0.0964		IFITM3	0.2293	MTRNR2L3	0.1661
ABCA9	0.2222		PTGDS	0.184	MEG3	0.319		SLC12A8	0.1526	SPTBN1	0.0962		TIMP1	0.2288	FGF7	0.1658
GPR133	0.2203		PDPN	0.1819	INHBA	0.3175		C3	0.1523	EMP1	0.0959		TPM2	0.2284	FTH1	0.1648
MPZL1	0.2202		CXCL12	0.1804	COL12A1	0.3158		RAMP1	0.1519	SPINT2	0.0952		CILP	0.2275	MTRNR2L10	0.1646
OGN	0.2198		OGN	0.1799	ADAM12	0.3149		MXRA8	0.1513	JUN	0.0946		FMOD	0.226	SERPINE2	0.1644
PLTP	0.2174		CALU	0.1794	THBS1	0.3147		CHPF	0.1505	SDPR	0.0922		ACTA2	0.224	SRGAP2C	0.1639
BMPER	0.2146		NID2	0.1788	CTGF	0.3143		GAS7	0.1497	LSAMP	0.092		LTBP2	0.2219	PRG4	0.1638
