## Supplementary material for "Single-cell analysis reveals the pan-cancer invasiveness-associated transition of adipose-derived stromal cells into COL11A1-expressing cancer-associated fibroblasts": S2 Table

### Sheet: Sheet1
Group 2 vs Group 3																Group 3 vs Group 2
POSITIVE							NEGATIVE									POSITIVE							NEGATIVE
gene	p_val	avg_logFC	pct.1	pct.2	p_val_adj		gene	p_val	avg_logFC	pct.1	pct.2	p_val_adj				gene	p_val	avg_logFC	pct.1	pct.2	p_val_adj		gene	p_val	avg_logFC	pct.1	pct.2	p_val_adj
PLA2G2A	2.76e-97	2.5	0.391	0.012	6.63e-93		CFD	1.77e-147	-2.33	0.532	0.812	4.25e-143				COL11A1	2.56e-260	1.49	0.684	0.189	6.16e-256		PLA2G2A	6.84e-151	-1.78	0.095	0.391	1.64e-146
COL1A1	2.11e-251	2.18	0.979	0.613	5.06e-247		DPT	7.35e-189	-1.47	0.491	0.89	1.76e-184				MMP11	3.94e-259	1.32	0.803	0.31	9.47e-255		CTRB2	3.11e-263	-1.29	0.234	0.646	7.47e-259
COL3A1	1.48e-213	1.85	0.978	0.794	3.55e-209		PTGDS	2.47e-161	-1.38	0.67	0.94	5.93e-157				C1QTNF3	5.32e-146	1.22	0.558	0.203	1.28e-141		PRSS1	5.29e-196	-0.97	0.16	0.54	1.27e-191
CST1	4.05e-36	1.65	0.154	0	9.73e-32		PTN	2.69e-175	-1.37	0.425	0.843	6.47e-171				RPS4Y1	0	1.18	0.736	0.111	0		SOD3	4.23e-170	-0.93	0.515	0.825	1.02e-165
SFRP4	6.99e-127	1.65	0.796	0.359	1.68e-122		CLPS	2.24e-156	-1.34	0.36	0.765	5.37e-152				COL10A1	5.44e-215	1.02	0.832	0.517	1.31e-210		GPX3	1.15e-141	-0.92	0.239	0.567	2.77e-137
POSTN	1.97e-100	1.58	0.503	0.075	4.74e-96		PRSS1	3.62e-118	-1.31	0.54	0.834	8.7e-114				SDC1	3.42e-216	0.95	0.591	0.143	8.21e-212		MGP	9.58e-195	-0.91	0.958	0.99	2.3e-190
FN1	4.21e-166	1.57	0.897	0.416	1.01e-161		HSPA1A	7.89e-35	-1.28	0.518	0.623	1.89e-30				COL12A1	6.52e-149	0.93	0.761	0.477	1.57e-144		PI16	5.86e-102	-0.81	0.016	0.17	1.41e-97
SPARC	4.8e-246	1.55	0.992	0.866	1.15e-241		FMO2	5.25e-187	-1.27	0.185	0.711	1.26e-182				IGFBP3	2.53e-128	0.92	0.773	0.465	6.07e-124		A2M	8.81e-131	-0.8	0.579	0.846	2.11e-126
COL1A2	1.52e-202	1.38	0.997	0.933	3.64e-198		CXCL12	7.27e-180	-1.23	0.552	0.902	1.75e-175				GJB2	3.48e-153	0.89	0.561	0.18	8.37e-149		SERPINE2	2.72e-75	-0.8	0.388	0.606	6.53e-71
CTHRC1	9.19e-158	1.32	0.831	0.3	2.21e-153		CPA1	3.27e-82	-1.22	0.383	0.638	7.85e-78				RGS16	2.06e-55	0.88	0.412	0.208	4.93e-51		C7	1.09e-157	-0.78	0.427	0.798	2.62e-153
VCAN	8.55e-206	1.28	0.909	0.374	2.05e-201		HSPA1B	6.85e-21	-1.17	0.234	0.364	1.64e-16				CTHRC1	1.94e-176	0.79	0.956	0.831	4.64e-172		CTSC	5.28e-140	-0.78	0.629	0.855	1.27e-135
TIMP1	6.35e-183	1.27	0.997	0.984	1.52e-178		APOD	2.35e-110	-1.11	0.917	0.986	5.63e-106				IGFL2	1.07e-110	0.71	0.38	0.074	2.57e-106		IGFBP6	1.37e-62	-0.75	0.649	0.784	3.28e-58
MMP11	1.26e-44	1.25	0.31	0.067	3.03e-40		AMY2A	3.45e-94	-1.11	0.156	0.497	8.28e-90				THBS2	1.04e-157	0.7	0.89	0.689	2.5e-153		GSN	2.24e-85	-0.75	0.935	0.964	5.37e-81
INHBA	1.02e-146	1.21	0.588	0.054	2.44e-142		ALDH1A1	2.86e-160	-1.11	0.674	0.927	6.86e-156				PLAU	7.76e-118	0.69	0.643	0.343	1.86e-113		THBS4	1.52e-71	-0.74	0.195	0.413	3.66e-67
RARRES1	1.84e-119	1.12	0.74	0.243	4.42e-115		FXYD2	6.72e-191	-1.1	0.463	0.897	1.61e-186				FN1	1.06e-101	0.65	0.974	0.897	2.54e-97		CELA3A	6.08e-184	-0.74	0.08	0.398	1.46e-179
MFAP5	8.04e-82	1.12	0.409	0.051	1.93e-77		CTRB1	1.85e-107	-1.1	0.429	0.74	4.43e-103				CD99	3.27e-191	0.6	0.976	0.911	7.84e-187		TIMP1	1.74e-157	-0.73	0.996	0.997	4.18e-153
ID3	6.97e-99	1.07	0.684	0.259	1.67e-94		INS	3.7e-240	-1.05	0.917	0.999	8.89e-236				IGLL5	8.84e-39	0.59	0.516	0.38	2.12e-34		REG1A	7.84e-76	-0.72	0.492	0.669	1.88e-71
IGFBP5	8.22e-44	1.03	0.78	0.504	1.97e-39		PTX3	8e-13	-1.02	0.142	0.237	1.92e-08				COL5A2	1.75e-98	0.57	0.924	0.792	4.19e-94		BTG2	3e-77	-0.71	0.326	0.552	7.21e-73
COL5A2	6.3e-114	1.01	0.792	0.388	1.51e-109		SYCN	8.64e-86	-1.02	0.262	0.579	2.08e-81				NBL1	1.12e-146	0.56	0.953	0.892	2.7e-142		NR4A1	1.29e-98	-0.68	0.46	0.688	3.1e-94
COL5A1	4.1e-127	1.01	0.735	0.233	9.85e-123		CCL2	2.56e-21	-1.01	0.523	0.599	6.13e-17				COL8A1	8.53e-90	0.55	0.782	0.593	2.05e-85		MFAP4	2.71e-124	-0.68	0.721	0.881	6.5e-120
ISG15	5.33e-102	1	0.686	0.23	1.28e-97		PNLIP	1.45e-102	-1.01	0.243	0.611	3.48e-98				COL1A1	1.37e-87	0.55	0.998	0.979	3.29e-83		XIST	8.1e-297	-0.68	0.183	0.743	1.95e-292
HOPX	1.32e-105	0.98	0.542	0.086	3.18e-101		SEPP1	6.38e-187	-1.01	0.811	0.976	1.53e-182				MMP14	3.89e-100	0.55	0.88	0.711	9.34e-96		CLU	7.5e-64	-0.67	0.642	0.752	1.8e-59
LXN	3.91e-114	0.95	0.614	0.135	9.38e-110		SMOC2	2.06e-87	-1.01	0.482	0.732	4.95e-83				HTRA1	7.58e-109	0.54	0.901	0.8	1.82e-104		CTRB1	4.19e-177	-0.67	0.1	0.429	1.01e-172
COL10A1	5.15e-88	0.95	0.517	0.11	1.24e-83		ADH1B	1.98e-113	-1	0.372	0.775	4.76e-109				AEBP1	1.53e-102	0.54	0.964	0.929	3.67e-98		CFD	2.3e-53	-0.65	0.344	0.532	5.53e-49
FXYD3	4.91e-129	0.94	0.466	0.001	1.18e-124		SPRY1	1.81e-111	-0.97	0.576	0.814	4.36e-107				COL1A2	5.34e-99	0.53	0.999	0.997	1.28e-94		ADH1B	8.25e-105	-0.63	0.117	0.372	1.98e-100
THBS2	5.97e-105	0.92	0.689	0.241	1.43e-100		C7	1.11e-149	-0.94	0.798	0.987	2.66e-145				CD55	6.64e-81	0.53	0.716	0.535	1.59e-76		ADAMTS1	5.8e-110	-0.63	0.215	0.501	1.39e-105
BGN	4.83e-170	0.9	0.982	0.703	1.16e-165		CTRC	8.37e-69	-0.92	0.416	0.649	2.01e-64				EPYC	2.47e-34	0.51	0.137	0.026	5.93e-30		RARRES1	2.05e-84	-0.62	0.487	0.74	4.93e-80
MATN3	1.55e-60	0.9	0.279	0.017	3.73e-56		SLC4A4	1.04e-117	-0.92	0.211	0.595	2.49e-113				ARL4C	3.02e-102	0.5	0.5	0.206	7.26e-98		CTRC	9.05e-195	-0.61	0.082	0.416	2.17e-190
SULF1	2.68e-106	0.88	0.563	0.111	6.43e-102		CPB1	1.48e-54	-0.91	0.401	0.593	3.54e-50				MFAP2	3.98e-98	0.49	0.757	0.549	9.56e-94		PLAC9	7.22e-114	-0.61	0.454	0.708	1.73e-109
CCL19	4.18e-43	0.87	0.247	0.031	1e-38		CXCL14	1.21e-29	-0.9	0.403	0.551	2.91e-25				COMP	1.52e-34	0.48	0.523	0.345	3.66e-30		IGF1	2.82e-51	-0.61	0.301	0.487	6.77e-47
COL8A1	3.76e-123	0.85	0.593	0.099	9.03e-119		RHOB	2.38e-85	-0.89	0.592	0.78	5.7e-81				HSPA1A	2.92e-37	0.48	0.643	0.518	7.01e-33		EFEMP1	3.23e-84	-0.6	0.585	0.775	7.74e-80
COMP	2.67e-63	0.85	0.345	0.044	6.4e-59		RGCC	6.42e-41	-0.87	0.504	0.684	1.54e-36				MXRA5	4.95e-84	0.47	0.73	0.508	1.19e-79		SRPX	2.64e-103	-0.59	0.46	0.705	6.34e-99
IGFBP2	2.3e-44	0.85	0.421	0.146	5.52e-40		ABCA8	1e-69	-0.86	0.471	0.701	2.41e-65				CMTM3	1.22e-97	0.46	0.642	0.383	2.93e-93		COL14A1	2.54e-127	-0.58	0.396	0.711	6.1e-123
ACTA2	2.76e-78	0.84	0.845	0.469	6.63e-74		MYOC	9.47e-60	-0.84	0.006	0.176	2.27e-55				INHBA	4.43e-77	0.46	0.793	0.588	1.06e-72		PDK4	1.01e-124	-0.58	0.205	0.527	2.43e-120
SERPINH1	5.36e-127	0.84	0.86	0.427	1.29e-122		SRPX	5.66e-94	-0.82	0.705	0.871	1.36e-89				RPS26	2.37e-174	0.46	0.99	0.913	5.7e-170		ITM2A	7.38e-124	-0.57	0.209	0.511	1.77e-119
IL32	1.03e-120	0.82	0.826	0.363	2.46e-116		EPHX1	1.21e-94	-0.81	0.46	0.722	2.91e-90				TGFBI	1.33e-66	0.46	0.545	0.296	3.19e-62		C3	1.02e-51	-0.56	0.738	0.819	2.46e-47
TGM2	5.19e-94	0.81	0.519	0.099	1.25e-89		RPS4Y1	4.18e-86	-0.8	0.111	0.462	1e-81				RUNX2	5.29e-88	0.45	0.456	0.188	1.27e-83		CTGF	6.18e-21	-0.56	0.901	0.877	1.48e-16
LYZ	1.06e-155	0.79	0.609	0.044	2.54e-151		ANGPTL1	1.49e-79	-0.78	0.245	0.537	3.58e-75				ANTXR1	3.54e-78	0.44	0.777	0.601	8.5e-74		ZFP36	2.36e-73	-0.55	0.828	0.908	5.67e-69
CXCL2	4.02e-14	0.79	0.264	0.134	9.65e-10		DNAJB1	2.45e-05	-0.77	0.469	0.467	0.587				SUGCT	1.04e-63	0.44	0.395	0.167	2.5e-59		CXCL2	1.71e-05	-0.55	0.217	0.264	0.411
PI16	1.04e-26	0.77	0.17	0.027	2.49e-22		CELA2A	6.7e-71	-0.77	0.128	0.404	1.61e-66				SERPINA1	6.88e-10	0.44	0.377	0.334	1.65e-05		CPB1	6.63e-159	-0.55	0.097	0.401	1.59e-154
PRSS23	1e-60	0.73	0.683	0.35	2.41e-56		APOE	1.6e-20	-0.76	0.699	0.684	3.83e-16				LRRC15	3.7e-101	0.43	0.31	0.043	8.88e-97		CPA1	7.13e-170	-0.54	0.079	0.383	1.71e-165
CTGF	1.98e-25	0.72	0.877	0.799	4.76e-21		RSPO3	7.07e-74	-0.76	0.137	0.424	1.7e-69				LGALS1	1.22e-139	0.43	0.999	0.997	2.94e-135		APOD	8.47e-53	-0.53	0.853	0.917	2.03e-48
THY1	3.03e-99	0.72	0.886	0.556	7.26e-95		FBLN5	4.56e-116	-0.75	0.681	0.892	1.1e-111				GJA1	2.39e-57	0.43	0.541	0.353	5.73e-53		DPT	1.24e-28	-0.53	0.359	0.491	2.97e-24
IL8	5.35e-22	0.72	0.164	0.035	1.28e-17		ADIRF	2.56e-25	-0.73	0.736	0.728	6.14e-21				MATN3	4.03e-53	0.43	0.509	0.279	9.67e-49		FBLN5	3.89e-99	-0.53	0.427	0.681	9.33e-95
AGT	6.38e-37	0.71	0.186	0.014	1.53e-32		PLA2G1B	6.43e-37	-0.71	0.342	0.504	1.54e-32				LOXL1	3.47e-59	0.4	0.717	0.57	8.32e-55		FXYD2	1.43e-62	-0.52	0.26	0.463	3.44e-58
MMP14	3.56e-59	0.7	0.711	0.351	8.55e-55		PPAP2B	9.59e-56	-0.71	0.538	0.685	2.3e-51				CTSK	3.24e-55	0.4	0.91	0.857	7.77e-51		ATF3	7.81e-67	-0.52	0.264	0.478	1.87e-62
COL6A3	2.05e-82	0.7	0.965	0.838	4.92e-78		GP2	9.38e-66	-0.71	0.241	0.509	2.25e-61				GREM1	5.13e-73	0.4	0.515	0.24	1.23e-68		IGFBP7	1.39e-83	-0.51	1	1	3.33e-79
C3	8.75e-27	0.69	0.819	0.747	2.1e-22		GSN	4.38e-75	-0.71	0.964	0.978	1.05e-70				TPM1	7.59e-56	0.4	0.933	0.898	1.82e-51		CYR61	1.1e-18	-0.5	0.833	0.811	2.63e-14
CTSK	1.1e-86	0.67	0.857	0.529	2.65e-82		CEL	1.91e-48	-0.7	0.167	0.383	4.59e-44				FNDC1	5.71e-61	0.4	0.539	0.307	1.37e-56		FXYD1	9.14e-115	-0.5	0.316	0.627	2.19e-110
PPIC	2.42e-99	0.67	0.871	0.56	5.81e-95		EDNRB	1.99e-59	-0.66	0.226	0.484	4.77e-55				CST1	1.37e-38	0.39	0.339	0.154	3.29e-34		SERPINF1	2.03e-75	-0.49	0.958	0.97	4.86e-71
VMP1	2.84e-96	0.65	0.948	0.656	6.81e-92		FXYD1	2.16e-79	-0.66	0.627	0.813	5.2e-75				ITGB5	1.3e-66	0.38	0.666	0.47	3.13e-62		MT1M	4.87e-34	-0.49	0.313	0.475	1.17e-29
IGLL5	1.26e-98	0.65	0.38	0.002	3.03e-94		NOVA1	2.77e-49	-0.65	0.189	0.41	6.64e-45				PPAPDC1A	4.46e-84	0.38	0.429	0.158	1.07e-79		FOSB	4.42e-34	-0.49	0.452	0.568	1.06e-29
PDLIM3	2.53e-80	0.63	0.586	0.179	6.06e-76		PDK4	4.43e-39	-0.64	0.527	0.684	1.06e-34				TMEM158	1.94e-62	0.38	0.406	0.175	4.67e-58		SERPINE1	9.45e-32	-0.48	0.517	0.624	2.27e-27
SPP1	5.35e-75	0.63	0.662	0.267	1.28e-70		SVEP1	7.06e-45	-0.64	0.386	0.573	1.69e-40				SULF1	1.64e-51	0.38	0.744	0.563	3.93e-47		OGN	3.76e-81	-0.48	0.317	0.562	9.02e-77
IFI6	2.9e-35	0.63	0.75	0.496	6.96e-31		NDRG2	4.61e-63	-0.6	0.414	0.637	1.11e-58				PKM	3.7e-82	0.37	0.911	0.827	8.88e-78		PLA2G1B	5.79e-166	-0.48	0.058	0.342	1.39e-161
OLFML2B	1.75e-88	0.63	0.441	0.055	4.21e-84		S100A4	2.46e-32	-0.6	0.825	0.819	5.9e-28				HSPA1B	1.32e-28	0.37	0.372	0.234	3.16e-24		CST3	1.85e-134	-0.48	0.993	0.998	4.43e-130
IGFBP3	1.58e-06	0.61	0.465	0.353	0.0379		GLUL	7.89e-60	-0.59	0.78	0.861	1.89e-55				FZD1	1.13e-56	0.37	0.474	0.266	2.71e-52		SEPP1	8.9e-76	-0.48	0.637	0.811	2.14e-71
TFF1	4.32e-89	0.61	0.357	0.005	1.04e-84		CCND1	9.1e-52	-0.58	0.242	0.47	2.18e-47				ACTG2	9.7e-27	0.37	0.192	0.077	2.33e-22		MAP1B	6.53e-100	-0.48	0.47	0.733	1.57e-95
GADD45B	2.75e-40	0.61	0.702	0.428	6.59e-36		CELA3B	6.56e-41	-0.58	0.224	0.427	1.58e-36				TMSB10	4.92e-151	0.37	1	0.999	1.18e-146		CLPS	9.52e-101	-0.47	0.113	0.36	2.29e-96
CTSB	1.75e-88	0.6	0.799	0.382	4.2e-84		NEGR1	4.22e-53	-0.58	0.345	0.565	1.01e-48				PLAUR	1.72e-42	0.37	0.601	0.441	4.12e-38		HSPB6	1.08e-93	-0.47	0.279	0.547	2.58e-89
PKM	7.97e-85	0.6	0.827	0.479	1.91e-80		RND3	7.74e-19	-0.58	0.493	0.573	1.86e-14				F13A1	3.02e-85	0.37	0.282	0.044	7.25e-81		COLEC11	4.79e-51	-0.46	0.169	0.349	1.15e-46
CD55	1.2e-88	0.6	0.535	0.111	2.87e-84		FAM153B	5.1e-34	-0.57	0.024	0.15	1.22e-29				PRSS23	1.05e-36	0.36	0.799	0.683	2.52e-32		MYC	2.5e-77	-0.46	0.276	0.521	6e-73
LDHA	9.9e-75	0.6	0.891	0.652	2.38e-70		MT1G	4.67e-09	-0.57	0.308	0.363	0.000112				HCFC1R1	5.03e-64	0.36	0.831	0.718	1.21e-59		FBLN1	5.39e-59	-0.46	0.948	0.946	1.29e-54
FBN1	4.2e-67	0.59	0.75	0.409	1.01e-62		RHOBTB3	1.63e-53	-0.57	0.622	0.733	3.91e-49				COL8A2	1.89e-69	0.36	0.378	0.144	4.55e-65		C1R	8.33e-87	-0.46	0.968	0.982	2e-82
MFAP2	1.41e-92	0.59	0.549	0.116	3.39e-88		CELA3A	1.85e-38	-0.56	0.398	0.581	4.45e-34				SFRP2	8.05e-42	0.35	0.969	0.886	1.93e-37		SFRP4	1.71e-26	-0.46	0.748	0.796	4.11e-22
DPYSL3	3.14e-104	0.59	0.553	0.098	7.55e-100		GPC3	7.13e-39	-0.56	0.455	0.638	1.71e-34				SPATS2L	1.06e-71	0.35	0.878	0.773	2.54e-67		REG1B	1.85e-111	-0.46	0.091	0.333	4.44e-107
CCL5	8.21e-44	0.59	0.297	0.057	1.97e-39		HSP90AA1	6.54e-24	-0.55	0.947	0.923	1.57e-19				MXRA8	2.19e-68	0.35	0.89	0.795	5.25e-64		CCL2	5.75e-44	-0.45	0.329	0.523	1.38e-39
TPM4	2.85e-82	0.59	0.864	0.551	6.84e-78		CITED2	3.12e-31	-0.55	0.419	0.576	7.48e-27				NTM	7.7e-57	0.35	0.554	0.332	1.85e-52		MCL1	1.25e-73	-0.45	0.751	0.838	3.01e-69
NBL1	4.41e-71	0.58	0.892	0.582	1.06e-66		FMO3	2.36e-41	-0.54	0.125	0.33	5.66e-37				MYL9	1.51e-58	0.35	0.964	0.925	3.61e-54		NFIB	3.94e-89	-0.45	0.401	0.658	9.47e-85
ISLR	1.47e-54	0.58	0.809	0.491	3.54e-50		DEFB1	2.33e-42	-0.54	0.268	0.464	5.59e-38				RARRES2	2.38e-57	0.35	0.975	0.95	5.72e-53		SYCN	5.5e-119	-0.45	0.047	0.262	1.32e-114
IFI27	5.67e-31	0.58	0.821	0.62	1.36e-26		SELENBP1	1.92e-40	-0.54	0.296	0.473	4.61e-36				MRPS6	5.05e-32	0.35	0.423	0.289	1.21e-27		CFH	1.2e-44	-0.45	0.72	0.8	2.88e-40
CXCL3	7.33e-29	0.58	0.179	0.026	1.76e-24		CFTR	4.21e-49	-0.54	0.247	0.476	1.01e-44				DDIT4	2.99e-11	0.34	0.778	0.726	7.17e-07		LXN	5.04e-47	-0.44	0.427	0.614	1.21e-42
PLAT	1.6e-48	0.57	0.631	0.301	3.83e-44		TIMP3	4.77e-70	-0.53	0.87	0.96	1.15e-65				FBXO32	1.6e-51	0.34	0.663	0.458	3.84e-47		HSD11B1	2.58e-81	-0.44	0.188	0.433	6.2e-77
AEBP1	9.54e-59	0.57	0.929	0.716	2.29e-54		JUN	3.92e-47	-0.53	0.829	0.927	9.41e-43				PTK7	6.94e-49	0.34	0.609	0.418	1.67e-44		SPARCL1	1.1e-82	-0.44	0.833	0.947	2.63e-78
GREM1	1.2e-40	0.57	0.24	0.035	2.88e-36		MT1A	5.41e-07	-0.52	0.286	0.339	0.013				SLC6A6	3.13e-31	0.34	0.449	0.3	7.5e-27		SFRP1	1.63e-64	-0.43	0.068	0.229	3.9e-60
COL14A1	1.04e-50	0.56	0.711	0.423	2.51e-46		USP53	1.66e-26	-0.52	0.257	0.404	3.98e-22				RAB31	2.14e-55	0.34	0.786	0.647	5.14e-51		MT2A	5.2e-42	-0.43	0.992	0.987	1.25e-37
CDH11	1.68e-77	0.56	0.648	0.237	4.04e-73		STEAP4	4.93e-38	-0.52	0.114	0.307	1.18e-33				EDIL3	2.25e-53	0.34	0.508	0.298	5.4e-49		PTGDS	5.8e-19	-0.43	0.585	0.67	1.39e-14
SKIL	5.15e-80	0.56	0.651	0.228	1.24e-75		METTL7A	3.97e-47	-0.52	0.581	0.708	9.52e-43				C5orf46	4.2e-53	0.33	0.266	0.079	1.01e-48		PNLIP	2.9e-92	-0.42	0.056	0.243	6.95e-88
EPSTI1	5e-100	0.56	0.56	0.111	1.2e-95		LSP1	2.52e-32	-0.52	0.305	0.46	6.05e-28				DIO2	2.58e-23	0.33	0.372	0.246	6.19e-19		C8orf4	4.47e-56	-0.42	0.377	0.586	1.07e-51
ITGBL1	1.14e-60	0.56	0.506	0.162	2.75e-56		MT1X	1.05e-08	-0.51	0.818	0.785	0.000253				PDGFC	1.07e-67	0.33	0.495	0.243	2.57e-63		NTRK2	6.4e-121	-0.42	0.116	0.394	1.54e-116
HAS1	1.02e-42	0.56	0.181	0	2.46e-38		OLFML3	5.25e-38	-0.51	0.735	0.797	1.26e-33				SOX4	3.74e-36	0.33	0.693	0.549	8.98e-32		TFPI2	4.43e-11	-0.41	0.135	0.211	1.06e-06
TNFAIP6	5.34e-50	0.55	0.378	0.097	1.28e-45		CLDN10	5.87e-37	-0.51	0.191	0.379	1.41e-32				TMED9	7.38e-69	0.33	0.822	0.676	1.77e-64		GPC3	7.59e-65	-0.41	0.226	0.455	1.82e-60
S100A10	7.61e-51	0.55	0.927	0.817	1.83e-46		PHLDA1	1.97e-24	-0.5	0.648	0.735	4.72e-20				CXCL14	1.51e-34	0.33	0.601	0.403	3.63e-30		F3	9.64e-49	-0.4	0.39	0.591	2.32e-44
CD74	1.03e-86	0.55	0.901	0.582	2.46e-82		SPARCL1	1.89e-55	-0.5	0.947	0.982	4.54e-51				ENO1	4.73e-47	0.32	0.87	0.781	1.14e-42		SLC19A2	4.13e-80	-0.4	0.174	0.401	9.92e-76
KRT19	2.15e-90	0.55	0.522	0.097	5.16e-86		SAMHD1	1.47e-35	-0.49	0.386	0.54	3.53e-31				CYP26A1	6.39e-47	0.32	0.127	0.004	1.53e-42		NFIA	3.92e-97	-0.4	0.32	0.62	9.4e-93
SEMA3C	1.02e-69	0.55	0.426	0.083	2.45e-65		AMBP	7.25e-50	-0.49	0.092	0.306	1.74e-45				GAS1	1.92e-42	0.32	0.568	0.375	4.61e-38		CRISPLD2	2.55e-62	-0.4	0.648	0.809	6.12e-58
SERPINE2	9.25e-13	0.55	0.606	0.461	2.22e-08		TFPI	3.33e-44	-0.48	0.688	0.779	7.99e-40				SLC16A3	2.98e-57	0.32	0.423	0.207	7.15e-53		ABCA8	2.72e-87	-0.4	0.203	0.471	6.53e-83
CST2	7.49e-48	0.55	0.269	0.035	1.8e-43		MYADM	1.23e-23	-0.48	0.702	0.724	2.94e-19				ITGA11	1.6e-62	0.32	0.312	0.103	3.85e-58		PHLDA1	3.36e-23	-0.4	0.552	0.648	8.07e-19
ARPC1B	8.17e-79	0.55	0.816	0.427	1.96e-74		ADM	8.33e-06	-0.48	0.18	0.234	0.2				NEAT1	8.1e-58	0.32	0.997	0.989	1.95e-53		SCRG1	2.33e-61	-0.39	0.187	0.39	5.6e-57
S100A11	7.31e-115	0.54	0.991	0.918	1.75e-110		GAS6	5.22e-46	-0.48	0.765	0.863	1.25e-41				COL5A1	2.04e-40	0.32	0.856	0.735	4.91e-36		PRELP	3.12e-19	-0.39	0.633	0.711	7.49e-15
HLA-DRA	5.39e-62	0.54	0.657	0.319	1.29e-57		CYGB	1.65e-31	-0.48	0.485	0.626	3.95e-27				KIAA1217	4.29e-51	0.31	0.535	0.336	1.03e-46		GEM	2.21e-38	-0.39	0.584	0.706	5.29e-34
GAPDH	4.06e-69	0.54	0.987	0.927	9.75e-65		COL15A1	1.52e-22	-0.47	0.471	0.587	3.65e-18				ACTA2	2.91e-27	0.31	0.915	0.845	6.98e-23		ABL2	4.67e-41	-0.38	0.341	0.503	1.12e-36
OLFM4	1.65e-101	0.54	0.471	0.044	3.96e-97		LAMA2	4.95e-29	-0.47	0.402	0.539	1.19e-24				MARCKS	1.45e-46	0.31	0.827	0.712	3.47e-42		MGST1	2.63e-50	-0.38	0.19	0.372	6.31e-46
C8orf4	1.61e-53	0.53	0.586	0.239	3.87e-49		SCTR	9.5e-51	-0.47	0.138	0.371	2.28e-46				PERP	1.65e-38	0.31	0.577	0.442	3.95e-34		PPY	1.5e-25	-0.37	0.117	0.221	3.6e-21
REG1A	5.07e-24	0.53	0.669	0.483	1.22e-19		SCN7A	3.94e-28	-0.46	0.299	0.465	9.45e-24				LOXL2	2.73e-57	0.31	0.417	0.195	6.55e-53		PTX3	1.18e-40	-0.36	0.04	0.142	2.83e-36
FBXO32	1.58e-59	0.53	0.458	0.125	3.79e-55		LRRN3	7.14e-39	-0.46	0.067	0.241	1.71e-34				GAPDH	2.7e-75	0.31	0.991	0.987	6.47e-71		AGT	1.58e-15	-0.36	0.109	0.186	3.79e-11
CD52	9.62e-79	0.51	0.418	0.056	2.31e-74		FABP5	2.95e-13	-0.46	0.535	0.576	7.09e-09				CAPZB	2.95e-69	0.31	0.912	0.847	7.09e-65		TNXB	2.03e-100	-0.36	0.087	0.318	4.86e-96
CXCR4	2.36e-85	0.5	0.428	0.053	5.67e-81		HSPB6	1.57e-29	-0.46	0.547	0.666	3.76e-25				SERPINH1	1.64e-53	0.3	0.931	0.86	3.94e-49		CEBPD	1.08e-32	-0.36	0.725	0.807	2.6e-28
TMSB10	1.18e-98	0.5	0.999	0.996	2.84e-94		ABCA9	3.15e-31	-0.45	0.154	0.325	7.55e-27				TM4SF1	1.13e-08	0.3	0.627	0.584	0.000271		CCDC80	6.11e-20	-0.36	0.934	0.924	1.47e-15
SCRG1	2.77e-51	0.5	0.39	0.103	6.64e-47		TXNIP	3.81e-24	-0.45	0.89	0.865	9.14e-20				CADM1	5.67e-60	0.3	0.266	0.072	1.36e-55		CSRNP1	1.06e-61	-0.35	0.207	0.408	2.53e-57
CTSC	2.27e-39	0.49	0.855	0.596	5.46e-35		PRDX6	1.23e-53	-0.45	0.819	0.874	2.94e-49				NKD2	1.22e-62	0.3	0.347	0.125	2.92e-58		MT1X	1.6e-11	-0.35	0.796	0.818	3.85e-07
B2M	1.34e-132	0.49	1	1	3.21e-128		AGTR1	5.67e-36	-0.45	0.094	0.267	1.36e-31				SLC44A1	8.15e-46	0.3	0.697	0.548	1.96e-41		SOCS3	1.64e-41	-0.35	0.382	0.556	3.94e-37
PCSK1N	3.55e-32	0.48	0.309	0.096	8.51e-28		MYC	2.17e-13	-0.45	0.521	0.573	5.21e-09				CD9	8.03e-38	0.3	0.822	0.725	1.93e-33		EGR3	9.46e-75	-0.34	0.112	0.317	2.27e-70
FNDC1	2.01e-65	0.48	0.307	0.021	4.83e-61		APLP2	1.29e-40	-0.44	0.594	0.694	3.1e-36				CTSB	4.22e-59	0.3	0.892	0.799	1.01e-54		ZFAND5	9.65e-31	-0.34	0.664	0.75	2.32e-26
ACTN1	6.17e-62	0.48	0.741	0.378	1.48e-57		SPRY2	8.38e-23	-0.44	0.261	0.391	2.01e-18				CALU	3.06e-44	0.29	0.84	0.747	7.33e-40		PPAP2A	5.43e-58	-0.34	0.399	0.598	1.3e-53
SH3BGRL3	2.69e-62	0.48	0.899	0.614	6.47e-58		JADE1	3.61e-29	-0.44	0.347	0.494	8.67e-25				C10orf10	1.68e-12	0.29	0.553	0.481	4.03e-08		PTN	2.38e-29	-0.34	0.281	0.425	5.71e-25
BHLHE40	2.56e-60	0.48	0.552	0.191	6.16e-56		DCN	4.45e-49	-0.44	0.997	1	1.07e-44				S100A16	5.7e-47	0.29	0.709	0.555	1.37e-42		NPC2	4.28e-70	-0.34	0.898	0.948	1.03e-65
ANTXR1	4.09e-56	0.48	0.601	0.243	9.82e-52		ATP1A1	6.07e-38	-0.44	0.71	0.758	1.46e-33				GALNT1	1.72e-31	0.29	0.478	0.345	4.12e-27		TGM2	3.47e-36	-0.34	0.353	0.519	8.34e-32
PPY	6.69e-39	0.48	0.221	0.028	1.61e-34		CA4	8.29e-57	-0.44	0.026	0.216	1.99e-52				NUAK1	2.05e-44	0.28	0.346	0.164	4.92e-40		ALDH1A1	1.39e-34	-0.34	0.528	0.674	3.35e-30
ACTB	1.09e-68	0.48	0.999	0.992	2.62e-64		GPX3	3.76e-25	-0.44	0.567	0.693	9.03e-21				DERL3	8.32e-31	0.28	0.2	0.076	2e-26		MMP19	1.74e-40	-0.33	0.29	0.458	4.18e-36
RUNX1	2.18e-76	0.48	0.521	0.126	5.24e-72		INMT	6.55e-20	-0.44	0.368	0.485	1.57e-15				MIF	2.62e-38	0.28	0.939	0.904	6.3e-34		TFF1	1.25e-36	-0.33	0.197	0.357	3e-32
TFF3	4.77e-58	0.48	0.284	0.023	1.15e-53		OGFRL1	5.55e-25	-0.43	0.126	0.266	1.33e-20				RP11-417E7.2	1.26e-47	0.28	0.194	0.042	3.03e-43		ABI3BP	4.21e-86	-0.33	0.172	0.426	1.01e-81
PLOD2	3.2e-67	0.48	0.482	0.131	7.69e-63		GMNN	4.26e-27	-0.43	0.19	0.341	1.02e-22				MMP2	7.39e-43	0.28	0.961	0.915	1.77e-38		CILP	1.52e-09	-0.33	0.207	0.274	3.65e-05
LCN2	1.2e-75	0.48	0.33	0.014	2.88e-71		COLEC11	8.69e-12	-0.43	0.349	0.454	2.09e-07				VCAN	1.28e-29	0.27	0.943	0.909	3.08e-25		F2R	3.53e-56	-0.33	0.479	0.711	8.46e-52
ATF3	2.41e-30	0.48	0.478	0.243	5.79e-26		ZBTB16	5.79e-29	-0.43	0.401	0.531	1.39e-24				LINC00152	7.22e-39	0.27	0.705	0.558	1.73e-34		TFPI	5.52e-61	-0.33	0.478	0.688	1.33e-56
TYMP	1.22e-59	0.48	0.691	0.312	2.93e-55		FOSB	8.56e-17	-0.42	0.568	0.705	2.05e-12				TSC22D3	1.42e-35	0.27	0.925	0.892	3.4e-31		AKAP12	1.51e-49	-0.33	0.551	0.729	3.61e-45
TFF2	1.1e-64	0.47	0.27	0.003	2.63e-60		BMP4	8.6e-19	-0.42	0.172	0.295	2.06e-14				SPP1	4.1e-34	0.27	0.783	0.662	9.84e-30		TCF21	1.85e-36	-0.33	0.338	0.492	4.43e-32
SOX4	9.09e-55	0.47	0.549	0.208	2.18e-50		AMY2B	5.74e-35	-0.41	0.062	0.219	1.38e-30				CDH11	4.85e-38	0.27	0.753	0.648	1.16e-33		NEXN	1.01e-34	-0.33	0.576	0.694	2.42e-30
CALU	8.05e-59	0.47	0.747	0.406	1.93e-54		S100A13	1.18e-46	-0.41	0.879	0.895	2.83e-42				ID3	6.91e-27	0.26	0.79	0.684	1.66e-22		MT1A	2.47e-38	-0.33	0.136	0.286	5.92e-34
PFN1	2.44e-70	0.46	0.967	0.84	5.86e-66		CIRBP	4.84e-52	-0.41	0.933	0.934	1.16e-47				PRKCDBP	8.53e-38	0.26	0.84	0.753	2.05e-33		CELA3B	1.3e-109	-0.33	0.034	0.224	3.13e-105
GPRC5A	1.31e-59	0.46	0.355	0.056	3.16e-55		MGST1	4.17e-16	-0.4	0.372	0.474	1e-11				SPARC	1.32e-45	0.26	0.998	0.992	3.18e-41		INS	5.82e-09	-0.32	0.9	0.917	0.00014
MUC1	1.96e-78	0.46	0.373	0.033	4.7e-74		PRSS3	1.25e-17	-0.4	0.222	0.333	3.01e-13				CTSZ	2.79e-41	0.26	0.584	0.417	6.69e-37		MT-CO2	1.4e-106	-0.32	0.999	1	3.36e-102
RGS1	3.26e-70	0.46	0.402	0.065	7.82e-66		LTBP4	1.26e-19	-0.4	0.621	0.659	3.02e-15				SGIP1	1.06e-29	0.26	0.377	0.23	2.55e-25		SPTBN1	1.58e-59	-0.32	0.53	0.726	3.8e-55
MMP2	3.42e-48	0.46	0.915	0.711	8.2e-44		SGCE	5.94e-32	-0.4	0.616	0.687	1.43e-27				TWIST1	8.22e-36	0.25	0.335	0.173	1.97e-31		FRZB	2.31e-35	-0.32	0.521	0.676	5.54e-31
KLF6	8.93e-28	0.46	0.782	0.611	2.14e-23		CPA2	1.44e-21	-0.4	0.194	0.326	3.45e-17				FTH1	1.58e-36	0.25	1	0.999	3.8e-32		COL4A1	2.75e-38	-0.32	0.598	0.747	6.61e-34
GJB2	1.13e-40	0.46	0.18	0.003	2.71e-36		LIFR	4.41e-28	-0.39	0.137	0.294	1.06e-23				HILPDA	4.17e-06	0.25	0.308	0.256	0.1		SCPEP1	1.65e-51	-0.32	0.583	0.733	3.95e-47
CALR	4.09e-63	0.45	0.896	0.648	9.83e-59		FCGRT	1.39e-31	-0.39	0.724	0.754	3.34e-27				SCT	4.78e-50	0.25	0.181	0.03	1.15e-45		HBB	2.7e-93	-0.32	0.037	0.211	6.48e-89
C1QTNF3	2.86e-38	0.45	0.203	0.019	6.86e-34		LHFP	2.62e-32	-0.39	0.737	0.788	6.3e-28				TGFB1I1	1.63e-35	0.25	0.643	0.496	3.92e-31		C2orf40	3.69e-39	-0.32	0.112	0.245	8.86e-35
NTM	1e-67	0.45	0.332	0.029	2.41e-63		C2orf40	1.61e-07	-0.39	0.245	0.315	0.00386				VGLL4	6.79e-33	0.25	0.642	0.518	1.63e-28		RND3	2.91e-30	-0.32	0.35	0.493	6.99e-26
FAP	2.19e-64	0.45	0.648	0.254	5.25e-60		ITIH5	1.58e-21	-0.39	0.26	0.389	3.79e-17											FILIP1L	1.13e-32	-0.32	0.519	0.66	2.71e-28
PDLIM7	6.47e-55	0.45	0.649	0.297	1.55e-50		UBC	2.96e-25	-0.38	0.987	0.984	7.1e-21											TSPAN8	3.19e-28	-0.31	0.256	0.39	7.65e-24
S100A9	7.52e-66	0.44	0.285	0.009	1.8e-61		ACVRL1	1.55e-20	-0.38	0.269	0.389	3.73e-16											IL6ST	1.34e-57	-0.31	0.498	0.701	3.22e-53
CYP1B1	1.63e-31	0.44	0.622	0.35	3.91e-27		ANXA4	1.32e-18	-0.37	0.703	0.716	3.16e-14											THBS1	5.21e-15	-0.31	0.722	0.74	1.25e-10
F2R	1.94e-38	0.44	0.711	0.397	4.67e-34		PNLIPRP1	1.04e-28	-0.37	0.126	0.286	2.5e-24											GNG11	3.03e-44	-0.31	0.752	0.848	7.26e-40
REG1B	4.43e-47	0.44	0.333	0.075	1.06e-42		LEFTY1	2.51e-20	-0.37	0.114	0.237	6.01e-16											G0S2	9.73e-27	-0.31	0.128	0.245	2.34e-22
C4orf48	4.34e-67	0.44	0.691	0.295	1.04e-62		MT1E	2.78e-22	-0.37	0.858	0.873	6.67e-18											TFF2	2.88e-35	-0.31	0.14	0.27	6.9e-31
P4HB	2.51e-52	0.44	0.808	0.513	6.03e-48		KCTD12	9.09e-08	-0.36	0.415	0.434	0.00218											CXCL3	1.57e-05	-0.31	0.135	0.179	0.376
SULF2	4.44e-69	0.44	0.413	0.072	1.07e-64		JUND	1.49e-13	-0.36	0.748	0.726	3.57e-09											C1S	6.6e-59	-0.31	0.983	0.989	1.58e-54
THBS4	4.23e-27	0.43	0.413	0.194	1.01e-22		GATM	4.22e-21	-0.36	0.192	0.325	1.01e-16											CHRDL1	6.7e-104	-0.3	0.067	0.287	1.61e-99
GEM	4.7e-44	0.43	0.706	0.383	1.13e-39		LAMB1	2.42e-17	-0.36	0.67	0.66	5.8e-13											IFI6	5.81e-14	-0.3	0.688	0.75	1.4e-09
RAB31	1.85e-56	0.43	0.647	0.28	4.43e-52		SNHG8	4.51e-17	-0.36	0.584	0.602	1.08e-12											EMP1	4.21e-43	-0.3	0.71	0.787	1.01e-38
NREP	6.25e-56	0.42	0.404	0.098	1.5e-51		NFIA	6.91e-24	-0.35	0.62	0.674	1.66e-19											MAFF	1.8e-49	-0.29	0.179	0.358	4.33e-45
CHPF	1.01e-66	0.42	0.599	0.202	2.42e-62		PDLIM1	1.26e-21	-0.35	0.696	0.719	3.01e-17											GPBAR1	8.07e-58	-0.29	0.073	0.228	1.94e-53
COL11A1	9.75e-40	0.42	0.189	0.01	2.34e-35		CAV1	4.14e-13	-0.35	0.531	0.589	9.94e-09											PDLIM1	3.11e-47	-0.29	0.543	0.696	7.47e-43
HIF1A	1.14e-42	0.42	0.497	0.202	2.73e-38		MUC6	2.52e-18	-0.35	0.188	0.311	6.04e-14											STOM	7.65e-39	-0.29	0.455	0.606	1.84e-34
MYH9	4.81e-44	0.42	0.79	0.461	1.16e-39		CD320	6.06e-08	-0.35	0.306	0.351	0.00145											ENG	1.09e-51	-0.29	0.48	0.691	2.61e-47
FSTL1	2.18e-43	0.42	0.908	0.734	5.23e-39		CD81	1.89e-28	-0.35	0.87	0.869	4.53e-24											ANGPTL4	2.8e-23	-0.28	0.17	0.282	6.71e-19
FLNA	1.09e-45	0.41	0.782	0.477	2.61e-41		TCF21	8.58e-12	-0.35	0.492	0.538	2.06e-07											GADD45A	2.1e-23	-0.28	0.504	0.624	5.04e-19
COL12A1	4.02e-28	0.41	0.477	0.24	9.66e-24		GALNT16	8.14e-32	-0.34	0.094	0.255	1.95e-27											APOE	8.24e-07	-0.28	0.711	0.699	0.0198
ARF4	5.84e-48	0.41	0.829	0.585	1.4e-43		EGFR	7.56e-15	-0.34	0.257	0.351	1.82e-10											EGR1	7.26e-14	-0.28	0.715	0.75	1.74e-09
SLC6A6	2.62e-53	0.41	0.3	0.04	6.29e-49		NR2F1	4.85e-10	-0.34	0.472	0.505	1.16e-05											ADIRF	1.55e-34	-0.28	0.563	0.736	3.71e-30
GPX8	1.04e-63	0.41	0.617	0.227	2.49e-59		TUBB4B	1.31e-07	-0.34	0.501	0.495	0.00314											INMT	3.3e-47	-0.27	0.186	0.368	7.93e-43
LBH	4.33e-47	0.4	0.441	0.146	1.04e-42		FXYD6	5.79e-19	-0.34	0.452	0.559	1.39e-14											METTL7A	5.79e-53	-0.27	0.36	0.581	1.39e-48
PTGIS	8.81e-68	0.4	0.425	0.079	2.12e-63		GSTM3	1e-17	-0.34	0.629	0.652	2.41e-13											CD302	3.36e-50	-0.27	0.298	0.504	8.07e-46
ASPN	5.21e-25	0.4	0.842	0.666	1.25e-20		ATP1B1	1.99e-10	-0.34	0.386	0.425	4.77e-06											GP2	2.41e-95	-0.27	0.051	0.241	5.77e-91
MDK	1.52e-37	0.4	0.819	0.568	3.66e-33		VAMP5	2.16e-17	-0.34	0.533	0.579	5.2e-13											RBP1	2.89e-33	-0.27	0.538	0.681	6.94e-29
HSPA5	1.09e-26	0.4	0.801	0.585	2.61e-22		EBF1	2.1e-12	-0.34	0.29	0.37	5.03e-08											JUNB	7.33e-23	-0.27	0.865	0.902	1.76e-18
MOXD1	1.84e-45	0.4	0.519	0.204	4.41e-41		FAM162A	5.43e-17	-0.33	0.602	0.618	1.3e-12											S100A13	3.92e-39	-0.27	0.826	0.879	9.41e-35
HLA-DRB1	1.54e-42	0.4	0.543	0.252	3.69e-38		RORA	1.97e-12	-0.33	0.427	0.478	4.74e-08											LEPR	3.59e-50	-0.27	0.114	0.277	8.62e-46
NR4A2	3.78e-39	0.39	0.248	0.041	9.08e-35		EPB41L4A-AS1	1.03e-18	-0.33	0.399	0.495	2.46e-14											TNFSF13B	5.77e-45	-0.26	0.19	0.367	1.38e-40
LTBP1	5.69e-49	0.39	0.691	0.324	1.37e-44		MATN2	1.39e-14	-0.33	0.196	0.306	3.34e-10											LTBP2	5.38e-39	-0.26	0.413	0.603	1.29e-34
FKBP11	1e-50	0.39	0.563	0.229	2.4e-46		FHL1	1.04e-15	-0.33	0.501	0.548	2.49e-11											GSTM3	1.19e-34	-0.26	0.479	0.629	2.85e-30
LMCD1	8.71e-46	0.39	0.525	0.206	2.09e-41		NTRK2	4e-10	-0.32	0.394	0.455	9.61e-06											PLVAP	1.76e-68	-0.26	0.153	0.37	4.23e-64
SOD2	5.18e-18	0.39	0.643	0.441	1.24e-13		GGT5	9.86e-19	-0.32	0.711	0.728	2.37e-14											SVEP1	9.59e-36	-0.26	0.225	0.386	2.3e-31
PLAUR	2.11e-52	0.39	0.441	0.127	5.06e-48		KAZALD1	3.39e-27	-0.32	0.066	0.2	8.14e-23											FOXO3	8.86e-35	-0.26	0.543	0.697	2.13e-30
IER3	2.84e-19	0.39	0.458	0.257	6.81e-15		ABCA10	6.85e-17	-0.32	0.122	0.234	1.64e-12											TFF3	6.68e-17	-0.26	0.194	0.284	1.6e-12
ARPC2	5.3e-47	0.39	0.881	0.668	1.27e-42		SASH1	1.16e-13	-0.32	0.184	0.28	2.79e-09											IFITM1	6.45e-21	-0.25	0.628	0.731	1.55e-16
MIF	1.41e-35	0.38	0.904	0.734	3.39e-31		PIK3R1	4.91e-07	-0.32	0.371	0.398	0.0118											PODN	7.48e-34	-0.25	0.455	0.616	1.8e-29
LTBP2	2.82e-44	0.38	0.603	0.268	6.78e-40		MAP1LC3A	1.01e-17	-0.31	0.594	0.613	2.43e-13											TSHZ2	2.18e-41	-0.25	0.67	0.847	5.24e-37
SAA1	7.72e-32	0.38	0.139	0.001	1.85e-27		TOMM7	2.37e-36	-0.31	0.941	0.937	5.69e-32											FABP4	6.86e-98	-0.25	0.075	0.294	1.65e-93
PDIA4	2.14e-49	0.38	0.635	0.298	5.15e-45		ADAMTSL3	4.16e-16	-0.31	0.131	0.241	9.98e-12
NNMT	8e-47	0.38	0.942	0.785	1.92e-42		HSP90AB1	4.55e-12	-0.31	0.943	0.888	1.09e-07
HLA-A	2.56e-51	0.38	0.989	0.946	6.13e-47		CD302	7.88e-14	-0.31	0.504	0.54	1.89e-09
MMP7	1.18e-45	0.38	0.486	0.173	2.83e-41		TMSB4X	1.21e-34	-0.31	1	1	2.91e-30
C19orf33	3.87e-67	0.37	0.286	0.006	9.29e-63		EGR1	1.16e-10	-0.31	0.75	0.799	2.78e-06
EGR2	1.77e-41	0.37	0.348	0.095	4.24e-37		IGSF10	1.92e-38	-0.31	0.015	0.144	4.61e-34
LOXL1	1.42e-47	0.37	0.57	0.238	3.4e-43		FKBP5	2.38e-12	-0.3	0.584	0.586	5.72e-08
CFI	6.04e-52	0.37	0.526	0.194	1.45e-47		GSTT1	5.79e-16	-0.3	0.248	0.361	1.39e-11
TAGLN	2.49e-42	0.37	0.928	0.657	5.97e-38		FAM150B	1.11e-26	-0.3	0.077	0.218	2.66e-22
TGFBI	5.88e-17	0.37	0.296	0.143	1.41e-12		PLTP	6.03e-12	-0.3	0.61	0.635	1.45e-07
CFL1	2.76e-47	0.37	0.967	0.874	6.63e-43		SNORD3A	3.61e-07	-0.3	0.395	0.423	0.00866
S100A8	6.96e-50	0.37	0.228	0.009	1.67e-45		LAMC1	1.93e-06	-0.3	0.569	0.537	0.0464
SLPI	6.35e-59	0.36	0.35	0.054	1.52e-54		RPS7	4.35e-50	-0.3	0.994	0.988	1.04e-45
CKAP4	1.25e-44	0.36	0.526	0.212	3.01e-40		FGFR3	1.69e-24	-0.3	0.094	0.228	4.06e-20
HBB	8.67e-46	0.36	0.211	0.009	2.08e-41		CKB	4.27e-09	-0.3	0.23	0.307	0.000103
HLA-C	4.85e-41	0.36	0.965	0.892	1.16e-36		PID1	1.56e-12	-0.3	0.258	0.349	3.74e-08
ADAM12	3.57e-43	0.36	0.25	0.036	8.56e-39		EIF5	6.77e-15	-0.29	0.548	0.575	1.63e-10
C9orf3	2.03e-53	0.36	0.506	0.168	4.88e-49		AQP1	7.3e-10	-0.29	0.342	0.393	1.75e-05
TNFAIP3	4.91e-25	0.36	0.232	0.069	1.18e-20		SEC62	5.03e-35	-0.29	0.935	0.927	1.21e-30
SCG5	8.77e-56	0.36	0.351	0.063	2.11e-51		GYPC	1.38e-13	-0.29	0.579	0.587	3.32e-09
SCG2	2.44e-35	0.36	0.16	0.004	5.87e-31		ZFP36	1.08e-08	-0.29	0.908	0.916	0.00026
IL6	6.44e-12	0.35	0.106	0.029	1.55e-07		PCYOX1	1.31e-08	-0.29	0.316	0.363	0.000315
SPON2	1.64e-34	0.35	0.797	0.529	3.93e-30		HAND2	4.53e-06	-0.29	0.307	0.349	0.109
CD9	7.43e-31	0.35	0.725	0.443	1.78e-26		SOCS2	2.35e-11	-0.29	0.246	0.332	5.64e-07
GPBAR1	2.45e-35	0.35	0.228	0.039	5.89e-31		ECM2	1.05e-06	-0.29	0.39	0.403	0.0251
OSTC	4.33e-35	0.35	0.85	0.658	1.04e-30		UBB	4.7e-33	-0.29	0.975	0.969	1.13e-28
CAPZB	1.62e-40	0.35	0.847	0.584	3.88e-36		RNASE4	1.22e-06	-0.29	0.418	0.436	0.0294
TAX1BP3	1.1e-41	0.34	0.721	0.401	2.65e-37		ARID5B	2.77e-09	-0.28	0.828	0.794	6.65e-05
PDLIM5	1.37e-36	0.34	0.588	0.292	3.29e-32		MT2A	1.25e-07	-0.28	0.987	0.978	0.00299
CERCAM	1.62e-46	0.34	0.568	0.234	3.88e-42		LAMC3	5.63e-27	-0.28	0.068	0.211	1.35e-22
TMEM167A	6.08e-42	0.34	0.619	0.303	1.46e-37		SFRP1	1.83e-09	-0.28	0.229	0.325	4.39e-05
NOTCH3	2.98e-38	0.34	0.445	0.167	7.16e-34		U2AF1	1.9e-17	-0.28	0.733	0.701	4.56e-13
PABPC1	1.29e-40	0.34	0.883	0.702	3.09e-36		CLEC14A	1.41e-19	-0.28	0.082	0.198	3.39e-15
ENO1	5.71e-28	0.34	0.781	0.538	1.37e-23		EMP2	2.53e-12	-0.28	0.602	0.617	6.08e-08
PALLD	2.5e-26	0.34	0.811	0.586	6.01e-22		BDH2	3.79e-10	-0.28	0.46	0.479	9.1e-06
PHLDA3	7.99e-50	0.34	0.447	0.137	1.92e-45		SOD1	4.27e-25	-0.28	0.888	0.876	1.03e-20
HTRA3	1.66e-19	0.34	0.561	0.352	3.97e-15		TACC1	9.86e-12	-0.28	0.637	0.623	2.37e-07
SPINK1	1.92e-23	0.34	0.796	0.536	4.62e-19		GSTM5	3.78e-05	-0.28	0.318	0.347	0.908
S100A2	8.04e-50	0.34	0.223	0.006	1.93e-45		PAMR1	3.41e-16	-0.28	0.135	0.253	8.18e-12
ABL2	5.17e-24	0.34	0.503	0.272	1.24e-19		SPTBN1	4.21e-13	-0.28	0.726	0.718	1.01e-08
PLEC	1.3e-49	0.34	0.508	0.175	3.12e-45		LAPTM4A	7.04e-37	-0.28	0.981	0.981	1.69e-32
UGP2	1.65e-24	0.34	0.668	0.417	3.95e-20		BOC	1.58e-08	-0.28	0.459	0.497	0.00038
C1R	6.88e-24	0.33	0.982	0.952	1.65e-19		KLK1	2.12e-13	-0.27	0.123	0.216	5.08e-09
XIST	3.04e-46	0.33	0.743	0.348	7.3e-42		RPS10	9.34e-30	-0.27	0.967	0.972	2.24e-25
TMEM45A	5.61e-37	0.33	0.586	0.282	1.35e-32		SON	1.61e-21	-0.27	0.864	0.832	3.86e-17
STEAP1	2.15e-35	0.33	0.499	0.217	5.17e-31		MT-ND1	5.3e-28	-0.27	0.996	0.997	1.27e-23
TGFB3	2.57e-41	0.33	0.39	0.12	6.18e-37		AGTR2	2.14e-34	-0.27	0.012	0.125	5.14e-30
ANKH	4.55e-43	0.33	0.451	0.156	1.09e-38		FILIP1	6.05e-07	-0.27	0.184	0.243	0.0145
EDIL3	5.46e-47	0.33	0.298	0.052	1.31e-42		EIF1B	1.63e-12	-0.27	0.692	0.657	3.91e-08
UCHL1	3.74e-48	0.33	0.355	0.082	8.97e-44		LARP6	2.04e-05	-0.27	0.303	0.322	0.491
EDNRA	2.73e-44	0.33	0.336	0.081	6.54e-40		ESD	3.68e-15	-0.27	0.723	0.729	8.83e-11
FCER1G	1.24e-50	0.33	0.325	0.056	2.97e-46		HNMT	2.11e-11	-0.26	0.545	0.566	5.05e-07
MAGED1	6.52e-48	0.33	0.504	0.178	1.57e-43		PDGFRA	7.47e-14	-0.26	0.701	0.721	1.79e-09
BSG	2.52e-41	0.33	0.893	0.61	6.04e-37		KRT18	6.42e-06	-0.26	0.426	0.438	0.154
CLDN11	4.29e-40	0.33	0.25	0.039	1.03e-35		IFNGR1	4.04e-09	-0.26	0.527	0.519	9.69e-05
MXRA8	8e-31	0.33	0.795	0.511	1.92e-26		ARHGAP10	4.81e-13	-0.26	0.163	0.259	1.15e-08
DIO2	3.84e-38	0.33	0.246	0.041	9.22e-34		BCHE	3.08e-17	-0.26	0.11	0.221	7.39e-13
SERPINF1	1.19e-15	0.32	0.97	0.971	2.85e-11		FAM162B	9.36e-23	-0.26	0.069	0.191	2.25e-18
ELN	1.04e-32	0.32	0.625	0.334	2.51e-28		HSPA8	3.37e-05	-0.26	0.769	0.721	0.809
FAM114A1	5.26e-49	0.32	0.522	0.185	1.26e-44		NFKBIA	5.35e-27	-0.26	0.833	0.864	1.28e-22
OMD	9.2e-24	0.32	0.455	0.234	2.21e-19		BEX1	3.59e-25	-0.25	0.06	0.187	8.63e-21
ADAMTS2	5.07e-53	0.32	0.403	0.099	1.22e-48		ENPP2	4.95e-08	-0.25	0.165	0.229	0.00119
PPIB	7.17e-40	0.32	0.958	0.854	1.72e-35
COL16A1	1.35e-43	0.32	0.546	0.222	3.24e-39
IFI44L	1.11e-47	0.32	0.355	0.082	2.67e-43
TYROBP	7.64e-51	0.31	0.349	0.07	1.83e-46
LAPTM5	3.45e-58	0.31	0.297	0.027	8.28e-54
ITGB1	1.43e-29	0.31	0.943	0.825	3.43e-25
APOL1	3.47e-38	0.31	0.499	0.205	8.32e-34
NUCB2	3.83e-37	0.31	0.643	0.333	9.18e-33
MT-ND5	1.34e-32	0.31	0.945	0.828	3.23e-28
HLA-B	1.21e-28	0.31	0.975	0.84	2.9e-24
HSP90B1	1.3e-29	0.31	0.923	0.793	3.13e-25
ENTPD1	1.08e-50	0.31	0.25	0.018	2.6e-46
AGR2	1.29e-35	0.31	0.332	0.1	3.09e-31
CREB3L1	1.18e-46	0.3	0.428	0.134	2.83e-42
STMN1	6.74e-36	0.3	0.375	0.124	1.62e-31
RBP1	4.89e-19	0.3	0.681	0.459	1.17e-14
TPM1	6.48e-18	0.3	0.898	0.744	1.56e-13
PTK7	4.57e-38	0.3	0.418	0.149	1.1e-33
NT5DC2	2.05e-51	0.3	0.274	0.029	4.92e-47
ITGA1	1.54e-33	0.3	0.506	0.23	3.7e-29
ANKRD10	5.68e-43	0.3	0.545	0.218	1.36e-38
DUSP5	1.02e-43	0.29	0.294	0.055	2.44e-39
FKBP10	1.89e-34	0.29	0.634	0.328	4.54e-30
EMILIN1	2.43e-26	0.29	0.791	0.523	5.83e-22
PTTG1IP	6.16e-36	0.29	0.639	0.311	1.48e-31
PDIA3	4.03e-32	0.29	0.887	0.711	9.68e-28
S100P	7.44e-51	0.29	0.212	0	1.79e-46
ITGAV	2.09e-34	0.29	0.537	0.252	5.02e-30
KDELR2	8.83e-26	0.29	0.809	0.599	2.12e-21
BAG2	3.29e-36	0.29	0.37	0.122	7.9e-32
CTSD	1.34e-31	0.29	0.727	0.425	3.22e-27
SLC20A1	3.59e-28	0.28	0.367	0.148	8.61e-24
YIF1A	3.17e-36	0.28	0.617	0.298	7.61e-32
ALDH1A3	6.58e-24	0.28	0.351	0.153	1.58e-19
PIGR	3.1e-58	0.28	0.275	0.016	7.43e-54
SUGCT	1.57e-28	0.28	0.167	0.021	3.76e-24
PHLDA2	2.1e-36	0.28	0.327	0.092	5.04e-32
HCFC1R1	4.16e-27	0.28	0.718	0.438	9.99e-23
PTPRCAP	2.24e-48	0.28	0.247	0.021	5.38e-44
DPEP1	5.36e-28	0.28	0.213	0.048	1.29e-23
TMED9	2.52e-27	0.28	0.676	0.405	6.05e-23
MEST	1.11e-26	0.28	0.294	0.1	2.66e-22
ABRACL	3.45e-48	0.28	0.364	0.086	8.28e-44
NME1	1.06e-30	0.28	0.537	0.268	2.55e-26
PHGR1	2.2e-31	0.28	0.135	0	5.29e-27
KDELR3	3.78e-44	0.28	0.428	0.135	9.06e-40
CDC42EP3	3.35e-33	0.27	0.317	0.098	8.03e-29
MMP23B	1.32e-31	0.27	0.5	0.233	3.17e-27
AK1	1.25e-36	0.27	0.435	0.162	3e-32
XAF1	7.28e-43	0.27	0.368	0.097	1.75e-38
BMP1	5.11e-48	0.27	0.343	0.073	1.23e-43
SGK1	4.53e-13	0.27	0.382	0.229	1.09e-08
C15orf48	8.13e-47	0.27	0.219	0.011	1.95e-42
NR4A3	2.21e-33	0.27	0.233	0.045	5.3e-29
SEC31A	2.27e-31	0.27	0.646	0.343	5.45e-27
ENC1	2.23e-25	0.27	0.365	0.154	5.36e-21
HILPDA	2.35e-27	0.27	0.256	0.075	5.63e-23
CNN2	2.32e-30	0.27	0.609	0.319	5.57e-26
NKG7	8.26e-43	0.27	0.219	0.017	1.98e-38
IL1R1	9.67e-25	0.27	0.575	0.324	2.32e-20
ALDOA	1.75e-22	0.27	0.909	0.802	4.2e-18
KIAA1217	1.58e-40	0.27	0.336	0.086	3.8e-36
ANO1	1.95e-32	0.26	0.236	0.049	4.68e-28
YWHAH	5.18e-28	0.26	0.63	0.343	1.24e-23
GNLY	5.66e-34	0.26	0.17	0.011	1.36e-29
CARD16	7.68e-41	0.26	0.341	0.09	1.84e-36
REG3A	8.32e-50	0.26	0.258	0.023	2e-45
LOXL2	1.95e-22	0.26	0.195	0.052	4.68e-18
MYL9	1.02e-14	0.26	0.925	0.835	2.45e-10
RCAN1	1.08e-22	0.26	0.365	0.17	2.6e-18
CTNNB1	8e-18	0.26	0.647	0.414	1.92e-13
KLF2	2.73e-28	0.26	0.419	0.184	6.55e-24
RARRES3	2.05e-24	0.26	0.589	0.329	4.91e-20
TMEM158	3.06e-22	0.26	0.175	0.041	7.34e-18
B4GALT1	3.76e-22	0.26	0.504	0.271	9.03e-18
PTMA	2.05e-26	0.26	1	0.984	4.92e-22
CHN1	2.66e-35	0.26	0.187	0.017	6.38e-31
HDLBP	2.37e-29	0.26	0.671	0.373	5.68e-25
IGF2	3.09e-11	0.26	0.193	0.091	7.41e-07
TNC	4.65e-15	0.26	0.127	0.032	1.12e-10
FOXF1	1.34e-37	0.26	0.187	0.012	3.21e-33
CSGALNACT2	9.94e-40	0.26	0.361	0.103	2.39e-35
BASP1	1.32e-35	0.25	0.44	0.168	3.18e-31
SLC16A3	1.29e-37	0.25	0.207	0.022	3.09e-33
LTB	7.08e-44	0.25	0.204	0.009	1.7e-39
SLC12A8	1.38e-44	0.25	0.206	0.009	3.32e-40
VEGFA	7.92e-23	0.25	0.364	0.162	1.9e-18
