## Supplementary material for "Single-cell analysis reveals the pan-cancer invasiveness-associated transition of adipose-derived stromal cells into COL11A1-expressing cancer-associated fibroblasts": S3 Table

### Sheet: Sheet 1
rank	geneID	p_value	variance
1	APOD	0	2.47004
2	COL1A1	0	2.35522
3	PTGDS	0	2.24587
4	C7	0	2.10022
5	MGP	0	2.09961
6	CXCL14	0	2.02922
7	CTGF	0	1.99229
8	IGFBP5	0	1.90626
9	FN1	0	1.89697
10	MMP11	0	1.88617
11	ACTA2	0	1.83151
12	CFD	0	1.811
13	SFRP4	0	1.77248
14	INS	0	1.75763
15	COL3A1	0	1.73582
16	CTHRC1	0	1.56755
17	IGFBP3	0	1.52072
18	TAGLN	0	1.51914
19	MT1X	0	1.4622
20	MT2A	0	1.45632
21	POSTN	0	1.41831
22	TIMP1	0	1.36849
23	C3	0	1.32358
24	FOS	0	1.27111
25	COL1A2	0	1.21222
26	COL10A1	0	1.18864
27	ZFP36	0	1.17778
28	GSN	0	1.16514
29	TIMP3	0	1.16423
30	SPARC	0	1.11739
31	DUSP1	0	1.11722
32	CST1	0	1.11663
33	APOE	0	1.09202
34	JUNB	0	1.0857
35	SPARCL1	0	1.08502
36	CCDC80	0	1.05596
37	ASPN	0	1.03223
38	FBLN1	0	1.00573
39	COL11A1	0	0.988174
40	COL5A2	0	0.981929
41	SERPINE1	0	0.962438
42	IFI27	0	0.942357
43	THBS2	0	0.915654
44	VCAN	0	0.90933
45	S100A4	0	0.903723
46	MFAP4	0	0.8975
47	DPT	0	0.893468
48	ID3	0	0.886785
49	AEBP1	0	0.864785
50	SEPP1	0	0.863381
51	TPM1	0	0.861777
52	COL6A3	0	0.856341
53	DDIT4	0	0.848879
54	COMP	0	0.832156
55	MMP14	0	0.819328
56	SERPINF1	0	0.817764
57	C1QTNF3	0	0.811879
58	MMP2	0	0.801417
59	COL12A1	0	0.797026
60	INHBA	0	0.788961
61	HOPX	0	0.784339
62	SPINK1	0	0.777033
63	PRSS23	0	0.767831
64	MT1E	0	0.766199
65	MFAP5	0	0.763092
66	CTSC	0	0.762135
67	COL5A1	0	0.761969
68	RARRES1	0	0.758794
69	SOD3	0	0.754833
70	IGFBP4	0	0.754011
71	MYL9	0	0.743833
72	TPM2	0	0.742114
73	PLA2G2A	0	0.732458
74	A2M	0	0.732365
75	S100A10	0	0.730181
76	BGN	0	0.723591
77	C10orf10	0	0.71706
78	COL6A1	0	0.716235
79	CTSK	0	0.707984
80	NBL1	0	0.704031
81	C1R	0	0.702831
82	TXNIP	0	0.701518
83	TSC22D1	0	0.697046
84	CYP1B1	0	0.686316
85	HTRA1	0	0.680758
86	CLU	0	0.679595
87	LUM	0	0.677726
88	NNMT	0	0.672356
89	RPS4Y1	0	0.672354
90	ALDH1A1	0	0.671612
91	CXCL12	0	0.669327
92	PRSS1	0	0.668064
93	GADD45B	0	0.665311
94	RARRES2	0	0.652535
95	IGFBP7	0	0.642488
96	EFEMP1	0	0.642483
97	IFI6	0	0.632622
98	PRELP	0	0.630171
99	SERPINH1	0	0.621345
100	COL8A1	0	0.618224
